# Single-cell resolution of MET- and EMT-like programs in osteoblasts during zebrafish fin regeneration

**DOI:** 10.1101/2021.04.29.440827

**Authors:** W. Joyce Tang, Claire J. Watson, Theresa Olmstead, Christopher H. Allan, Ronald Y. Kwon

## Abstract

Zebrafish regenerate fin rays following amputation through epimorphic regeneration, a process that has been proposed to involve the epithelial-to-mesenchymal transition (EMT). We performed single-cell RNA-sequencing (scRNA-seq) to elucidate osteoblastic transcriptional programs during zebrafish caudal fin regeneration. We show that osteoprogenitors are enriched with components associated with EMT and its reverse, mesenchymal-to-epithelial transition (MET), and provide evidence that the EMT markers *cdh11* and *twist2* are co-expressed in dedifferentiating cells at the amputation stump at 1 dpa, and in differentiating osteoblastic cells in the regenerate, the latter of which are enriched in EMT signatures. We also show that *esrp1*, a regulator of alternative splicing in epithelial cells that is associated with MET, is expressed in a subset of osteoprogenitors during outgrowth. This study provides a single cell resource for the study of osteoblastic cells during zebrafish fin regeneration, and supports the contribution of MET- and EMT-associated components to this process.
