## Supplemental Table S1 for "Single-cell resolution of MET- and EMT-like programs in osteoblasts during zebrafish fin regeneration"

### Sheet: 3A 3B 5dpa.top30markers
Table S1. Top 30 markers for each cell cluster identified in pooled 3 and 5 dpa dataset, Related to Figure 1.
parameters: logfc.threshold = 0.25, min.pct = 0.2, only.pos = T
	p_val	avg_logFC	pct.1	pct.2	p_val_adj	cluster	gene
1	0	2.27901	0.68	0.108	0	unknown1	si:ch211-67e16.11
2	0	1.90303	0.547	0.106	0	unknown1	rcan2
3	0	1.79213	0.437	0.055	0	unknown1	enox1
4	0	1.59143	0.447	0.07	0	unknown1	hmcn1
5	0	1.51225	0.62	0.176	0	unknown1	afap1
6	0	1.50574	0.345	0.047	0	unknown1	si:ch211-196i2.1
7	0	1.48801	0.769	0.278	0	unknown1	abi3bpb
8	0	1.40094	0.334	0.055	0	unknown1	ntn1a
9	0	1.39843	0.225	0.02	0	unknown1	smoc2
10	0	1.38914	0.637	0.156	0	unknown1	lsp1
11	0	1.30085	0.592	0.165	0	unknown1	fbn2b
12	0	1.29687	0.208	0.022	0	unknown1	LO018303.1
13	0	1.29378	0.642	0.19	0	unknown1	dachd
14	0	1.25042	0.612	0.193	0	unknown1	kif26ba
15	0	1.09486	0.961	0.544	0	unknown1	col12a1b
16	4.04657e-307	1.35517	0.284	0.047	8.73654e-303	unknown1	adamts2
17	2.25843e-299	1.01529	0.693	0.258	4.87595e-295	unknown1	tns1b
18	4.95308e-298	1.05941	0.499	0.141	1.06937e-293	unknown1	glis1b
19	2.19415e-295	1.12051	0.444	0.115	4.73716e-291	unknown1	glis1a
20	2.59186e-285	1.16807	0.233	0.033	5.59582e-281	unknown1	mfap5
21	2.07816e-275	1.14022	0.413	0.106	4.48674e-271	unknown1	znf536
22	3.14009e-270	1.10026	0.368	0.087	6.77946e-266	unknown1	nhsl2
23	1.34564e-266	1.06608	0.478	0.141	2.90524e-262	unknown1	disp1
24	1.10016e-264	1.05051	0.345	0.078	2.37525e-260	unknown1	pxdn
25	3.21413e-251	1.12737	0.328	0.074	6.93931e-247	unknown1	gas1a
26	1.22964e-244	1.07886	0.285	0.058	2.65479e-240	unknown1	si:dkey-283j8.1
27	3.21808e-222	1.11828	0.213	0.036	6.94784e-218	unknown1	mylka
28	1.93379e-220	1.10322	0.281	0.062	4.17505e-216	unknown1	smoc1
29	2.79789e-201	1.02197	0.268	0.061	6.04064e-197	unknown1	loxl2a
30	3.47754e-200	1.20334	0.29	0.07	7.50801e-196	unknown1	pdlim5a
31	0	2.05135	0.769	0.227	0	mesenchyme1	robo3
32	0	1.8279	0.51	0.103	0	mesenchyme1	cacna1ba
33	0	1.77796	0.774	0.226	0	mesenchyme1	kirrel3a
34	0	1.77206	0.595	0.152	0	mesenchyme1	dacha
35	0	1.55278	0.754	0.258	0	mesenchyme1	igsf3
36	0	1.53436	0.331	0.062	0	mesenchyme1	itga11b
37	0	1.51655	0.446	0.128	0	mesenchyme1	si:dkey-49n23.1
38	0	1.45551	0.33	0.068	0	mesenchyme1	afap1l2
39	0	1.43711	0.462	0.125	0	mesenchyme1	GALNTL6
40	0	1.39219	0.596	0.238	0	mesenchyme1	adamts3
41	0	1.38753	0.318	0.086	0	mesenchyme1	caskin1
42	0	1.34601	0.281	0.061	0	mesenchyme1	dok6
43	0	1.32553	0.446	0.147	0	mesenchyme1	IGLON5
44	0	1.31853	0.556	0.183	0	mesenchyme1	dachc
45	0	1.31667	0.658	0.248	0	mesenchyme1	si:dkeyp-14d3.1
46	0	1.28066	0.484	0.163	0	mesenchyme1	pag1
47	0	1.26023	0.549	0.198	0	mesenchyme1	col6a4a
48	0	1.23995	0.463	0.154	0	mesenchyme1	tspan18b
49	0	1.22779	0.335	0.095	0	mesenchyme1	si:ch211-107n13.1
50	0	1.2264	0.559	0.2	0	mesenchyme1	mtss1lb
51	0	1.15731	0.413	0.139	0	mesenchyme1	CABZ01027646.1
52	0	1.12796	0.535	0.194	0	mesenchyme1	SCARF2
53	0	1.12515	0.371	0.118	0	mesenchyme1	zgc:158328
54	0	1.0811	0.63	0.288	0	mesenchyme1	wnt5b
55	1.57881e-286	1.12414	0.372	0.126	3.40864e-282	mesenchyme1	si:dkey-28k24.2.2
56	3.05703e-263	1.15771	0.235	0.055	6.60013e-259	mesenchyme1	npr1b
57	5.69837e-253	1.13187	0.288	0.085	1.23028e-248	mesenchyme1	rftn1a
58	1.63518e-236	1.14877	0.248	0.067	3.53036e-232	mesenchyme1	fgf10a
59	1.54508e-227	1.10211	0.258	0.075	3.33582e-223	mesenchyme1	pcdh15b
60	2.86557e-132	1.07529	0.282	0.125	6.18677e-128	mesenchyme1	pde4cb
61	7.26011e-278	1.16735	0.531	0.34	1.56746e-273	intermediate epithelial	pkp3a
62	2.39443e-232	1.08803	0.489	0.312	5.16957e-228	intermediate epithelial	dsc2l
63	6.47859e-194	0.881586	0.677	0.565	1.39873e-189	intermediate epithelial	krt5
64	2.07118e-153	0.929487	0.372	0.212	4.47168e-149	intermediate epithelial	evpla
65	9.92045e-151	0.984797	0.465	0.347	2.14183e-146	intermediate epithelial	jupa
66	2.56907e-126	0.819685	0.565	0.468	5.54663e-122	intermediate epithelial	krt91
67	5.92624e-121	1.05204	0.381	0.263	1.27948e-116	intermediate epithelial	zbtb16b
68	4.6175e-114	0.836889	0.341	0.208	9.96918e-110	intermediate epithelial	si:ch211-69b7.6
69	1.2534e-106	0.960474	0.365	0.256	2.70609e-102	intermediate epithelial	dspa
70	2.2283e-96	0.942934	0.406	0.316	4.81089e-92	intermediate epithelial	si:dkey-262k9.2
71	2.14796e-83	0.992499	0.257	0.156	4.63745e-79	intermediate epithelial	CABZ01079267.1
72	1.59959e-81	1.07826	0.301	0.21	3.45352e-77	intermediate epithelial	tiam1a
73	1.67421e-80	0.965541	0.323	0.233	3.61463e-76	intermediate epithelial	fam83b
74	1.32473e-79	0.974323	0.256	0.157	2.86009e-75	intermediate epithelial	znf185
75	5.33582e-69	0.984954	0.212	0.124	1.152e-64	intermediate epithelial	paqr5b
76	1.24014e-62	0.849762	0.23	0.141	2.67746e-58	intermediate epithelial	papss2a
77	1.12781e-49	0.918113	0.268	0.199	2.43494e-45	intermediate epithelial	pcdh1b
78	4.71328e-45	0.915263	0.284	0.226	1.0176e-40	intermediate epithelial	arhgef4
79	5.72527e-41	0.949066	0.249	0.191	1.23609e-36	intermediate epithelial	smox
80	3.20282e-38	1.00381	0.216	0.158	6.91489e-34	intermediate epithelial	gmds
81	1.02789e-37	0.814869	0.26	0.205	2.21922e-33	intermediate epithelial	si:ch211-207i1.2
82	1.17812e-34	0.848726	0.26	0.209	2.54356e-30	intermediate epithelial	lmo7a
83	2.04189e-31	0.829407	0.238	0.188	4.40844e-27	intermediate epithelial	ezrb
84	1.60342e-30	0.895302	0.221	0.171	3.46178e-26	intermediate epithelial	zgc:92242
85	2.69867e-30	0.890548	0.246	0.202	5.82643e-26	intermediate epithelial	klf8
86	5.66395e-28	0.842677	0.219	0.172	1.22285e-23	intermediate epithelial	itpkcb
87	9.57938e-26	0.85785	0.222	0.18	2.06819e-21	intermediate epithelial	tlcd2
88	1.38995e-25	0.823363	0.336	0.309	3.00089e-21	intermediate epithelial	krt15
89	1.84885e-25	0.836314	0.255	0.218	3.99166e-21	intermediate epithelial	pdlim2
90	7.73101e-16	0.834466	0.207	0.181	1.66912e-11	intermediate epithelial	deptor
91	0	1.67789	0.551	0.181	0	mesenchyme2	cygb1
92	0	1.5112	0.658	0.26	0	mesenchyme2	and2
93	0	1.35831	0.522	0.191	0	mesenchyme2	mdka
94	0	1.34839	0.404	0.129	0	mesenchyme2	vcana
95	0	1.32242	0.681	0.297	0	mesenchyme2	tnc
96	0	1.28436	0.751	0.426	0	mesenchyme2	and1
97	0	1.2735	0.902	0.497	0	mesenchyme2	col1a2
98	0	1.229	0.879	0.462	0	mesenchyme2	col1a1b
99	0	1.22862	0.917	0.606	0	mesenchyme2	col1a1a
100	0	1.02478	0.758	0.389	0	mesenchyme2	postnb
101	0	1.01378	0.912	0.558	0	mesenchyme2	col5a1
102	4.02593e-302	1.55535	0.306	0.077	8.69199e-298	mesenchyme2	hapln1a
103	2.76932e-300	1.14998	0.505	0.211	5.97896e-296	mesenchyme2	ppib
104	4.59059e-264	1.25132	0.331	0.1	9.91108e-260	mesenchyme2	efemp2a
105	7.56128e-255	1.2022	0.556	0.279	1.63248e-250	mesenchyme2	CABZ01074130.1
106	2.43034e-249	1.0016	0.526	0.253	5.2471e-245	mesenchyme2	dcn
107	3.74783e-248	1.22132	0.362	0.125	8.09156e-244	mesenchyme2	c1qtnf5
108	3.28956e-240	1.25557	0.376	0.135	7.10215e-236	mesenchyme2	zmp:0000000846
109	1.27424e-233	1.0047	0.484	0.22	2.75109e-229	mesenchyme2	cd81a
110	2.14175e-212	1.16798	0.268	0.078	4.62403e-208	mesenchyme2	ecrg4a
111	1.3078e-194	1.12144	0.261	0.08	2.82354e-190	mesenchyme2	cx43
112	3.00647e-190	1.28704	0.306	0.11	6.49098e-186	mesenchyme2	bmpr1ba
113	1.2104e-183	1.12323	0.211	0.056	2.61326e-179	mesenchyme2	timp2b
114	6.0912e-172	1.13658	0.226	0.067	1.31509e-167	mesenchyme2	aspn
115	1.8021e-169	1.07183	0.259	0.087	3.89074e-165	mesenchyme2	lum
116	2.18462e-164	1.01817	0.255	0.086	4.71659e-160	mesenchyme2	rcn3
117	1.18276e-160	1.01194	0.278	0.102	2.55358e-156	mesenchyme2	serpinh1a
118	6.93209e-155	1.2184	0.236	0.078	1.49664e-150	mesenchyme2	tnn
119	2.56158e-147	0.997351	0.23	0.077	5.53045e-143	mesenchyme2	ssr4
120	5.15967e-120	1.00019	0.261	0.108	1.11397e-115	mesenchyme2	pcp4a
121	0	2.46955	0.673	0.125	0	basal epithelial	apoeb
122	0	2.43447	0.55	0.075	0	basal epithelial	frem2b
123	0	2.18979	0.438	0.059	0	basal epithelial	col14a1a
124	0	2.18798	0.537	0.07	0	basal epithelial	lama5
125	0	2.13739	0.466	0.053	0	basal epithelial	fras1
126	0	2.05678	0.527	0.123	0	basal epithelial	itga6b
127	0	2.04156	0.671	0.188	0	basal epithelial	itgb4
128	0	1.96884	0.374	0.055	0	basal epithelial	sema5ba
129	0	1.93274	0.475	0.074	0	basal epithelial	col17a1b
130	0	1.91328	0.408	0.061	0	basal epithelial	bcam
131	0	1.88328	0.479	0.07	0	basal epithelial	col4a6
132	0	1.86699	0.454	0.068	0	basal epithelial	ptprfa
133	0	1.7599	0.399	0.071	0	basal epithelial	col7a1
134	0	1.66361	0.329	0.07	0	basal epithelial	kcnma1a
135	0	1.60382	0.306	0.039	0	basal epithelial	cldni
136	0	1.53836	0.331	0.068	0	basal epithelial	si:ch211-241e1.3
137	0	1.51071	0.207	0.024	0	basal epithelial	gfra3
138	0	1.507	0.304	0.054	0	basal epithelial	dapk2b
139	0	1.49993	0.402	0.106	0	basal epithelial	adamts17
140	0	1.43619	0.606	0.223	0	basal epithelial	ptprub
141	0	1.41088	0.271	0.046	0	basal epithelial	col4a5
142	0	1.38762	0.501	0.163	0	basal epithelial	tp63
143	1.1247e-292	1.55643	0.23	0.034	2.42823e-288	basal epithelial	usp43b
144	3.05653e-282	1.32633	0.422	0.124	6.59904e-278	basal epithelial	doc2b
145	1.80366e-279	1.42199	0.225	0.034	3.8941e-275	basal epithelial	lamc2
146	7.04884e-274	1.51636	0.234	0.039	1.52184e-269	basal epithelial	ecm2
147	4.75275e-261	1.38973	0.444	0.147	1.02612e-256	basal epithelial	sorcs2
148	5.33977e-255	1.38099	0.576	0.247	1.15286e-250	basal epithelial	fn1b
149	1.15353e-240	1.50129	0.335	0.091	2.49048e-236	basal epithelial	frem2a
150	6.63664e-135	2.02999	0.278	0.098	1.43285e-130	basal epithelial	enam
151	0	3.08292	0.693	0.077	0	superficial epithelial	sult2st3
152	0	2.60499	0.929	0.139	0	superficial epithelial	si:dkey-7c18.24
153	0	2.56612	0.954	0.197	0	superficial epithelial	krt4
154	0	2.52061	0.822	0.079	0	superficial epithelial	abcb5
155	0	2.40551	0.899	0.203	0	superficial epithelial	si:dkey-193p11.2
156	0	2.36841	0.812	0.077	0	superficial epithelial	si:ch211-125o16.4
157	0	2.2839	0.732	0.06	0	superficial epithelial	si:dkey-247k7.2
158	0	2.23553	0.829	0.093	0	superficial epithelial	zgc:111983
159	0	2.23488	0.618	0.038	0	superficial epithelial	zgc:163079
160	0	2.21211	0.764	0.085	0	superficial epithelial	krt1-19d
161	0	2.1404	0.449	0.033	0	superficial epithelial	slc26a2
162	0	2.09609	0.729	0.085	0	superficial epithelial	si:ch211-157c3.4
163	0	2.08433	0.627	0.067	0	superficial epithelial	zgc:193505
164	0	2.06864	0.592	0.046	0	superficial epithelial	cldne
165	0	2.02461	0.462	0.048	0	superficial epithelial	cyp8b3
166	0	2.00476	0.732	0.12	0	superficial epithelial	papss2a
167	0	1.99986	0.813	0.198	0	superficial epithelial	si:ch211-69b7.6
168	0	1.95449	0.785	0.125	0	superficial epithelial	ppl
169	0	1.93373	0.38	0.022	0	superficial epithelial	cyp8b2
170	0	1.91977	0.908	0.202	0	superficial epithelial	evpla
171	0	1.91135	0.638	0.073	0	superficial epithelial	cd74b
172	0	1.90317	0.631	0.091	0	superficial epithelial	krt17
173	0	1.83072	0.689	0.107	0	superficial epithelial	icn2
174	0	1.81703	0.552	0.049	0	superficial epithelial	fam129aa
175	0	1.81234	0.582	0.085	0	superficial epithelial	b2m
176	0	1.80678	0.514	0.051	0	superficial epithelial	agr1
177	0	1.80306	0.432	0.068	0	superficial epithelial	nt5e
178	0	1.79979	0.413	0.024	0	superficial epithelial	CU571315.3
179	0	1.79768	0.662	0.103	0	superficial epithelial	mhc1zba
180	0	1.79325	0.36	0.024	0	superficial epithelial	mid1ip1a
181	0	3.39334	0.432	0.037	0	osteoblast1	lmx1ba
182	0	2.2961	0.887	0.22	0	osteoblast1	runx2a
183	0	2.26977	0.259	0.024	0	osteoblast1	kcnq5a
184	0	2.16638	0.509	0.05	0	osteoblast1	fam189a1
185	0	2.05787	0.681	0.112	0	osteoblast1	ncam1a
186	0	2.00661	0.593	0.083	0	osteoblast1	cdh7a
187	0	1.89118	0.752	0.276	0	osteoblast1	tshz2
188	0	1.83728	0.437	0.064	0	osteoblast1	SDK2
189	0	1.69198	0.589	0.149	0	osteoblast1	runx2b
190	0	1.53096	0.605	0.127	0	osteoblast1	cdh11
191	0	1.47357	0.25	0.022	0	osteoblast1	sema6ba
192	1.00768e-299	1.63425	0.246	0.024	2.17559e-295	osteoblast1	scube1
193	2.37594e-297	1.58312	0.326	0.044	5.12966e-293	osteoblast1	gpc5c
194	7.83991e-277	1.46342	0.694	0.235	1.69264e-272	osteoblast1	efnb3b
195	1.5461e-274	1.69876	0.508	0.122	3.33804e-270	osteoblast1	epha3
196	6.42135e-262	1.73238	0.563	0.161	1.38637e-257	osteoblast1	edil3a
197	1.21905e-224	1.99079	0.377	0.081	2.63193e-220	osteoblast1	nav2a
198	2.41498e-224	1.49634	0.299	0.049	5.21394e-220	osteoblast1	tnmd
199	1.00836e-213	1.2853	0.656	0.243	2.17704e-209	osteoblast1	plxna3
200	6.36485e-206	1.94153	0.681	0.291	1.37417e-201	osteoblast1	cntfr
201	2.70801e-205	1.35686	0.388	0.088	5.84659e-201	osteoblast1	zeb2a
202	3.57934e-193	1.2723	0.277	0.049	7.72779e-189	osteoblast1	adgrl2a
203	4.67259e-192	1.32059	0.604	0.225	1.00881e-187	osteoblast1	bcl11ba
204	1.1594e-188	1.46584	0.522	0.168	2.50315e-184	osteoblast1	sox6
205	1.62308e-183	1.63813	0.415	0.113	3.50424e-179	osteoblast1	scube3
206	2.74801e-182	1.41314	0.407	0.108	5.93295e-178	osteoblast1	lamc3
207	2.32315e-173	1.4229	0.276	0.053	5.01568e-169	osteoblast1	adgrv1
208	5.18838e-152	1.37617	0.319	0.078	1.12017e-147	osteoblast1	si:dkey-12l12.1
209	1.91108e-128	1.2664	0.33	0.093	4.12603e-124	osteoblast1	pth1ra
210	5.38173e-122	1.87767	0.402	0.146	1.16192e-117	osteoblast1	spon1b
211	0	2.78481	0.728	0.035	0	osteoblast2	slc8a4b
212	0	2.67211	0.442	0.049	0	osteoblast2	col10a1b
213	0	2.65892	0.833	0.151	0	osteoblast2	col10a1a
214	0	2.48826	0.69	0.05	0	osteoblast2	prp
215	0	2.36776	0.735	0.052	0	osteoblast2	col11a2
216	0	2.34562	0.592	0.025	0	osteoblast2	panx3
217	0	2.34363	0.46	0.018	0	osteoblast2	si:ch211-106n13.3
218	0	2.31265	0.506	0.016	0	osteoblast2	smpd3
219	0	2.27657	0.579	0.021	0	osteoblast2	cd81b
220	0	2.22618	0.818	0.126	0	osteoblast2	cdh11
221	0	2.13829	0.548	0.04	0	osteoblast2	loxl4
222	0	2.09478	0.522	0.026	0	osteoblast2	col5a2b
223	0	2.09284	0.673	0.094	0	osteoblast2	mef2cb
224	0	2.00201	0.504	0.048	0	osteoblast2	adgrv1
225	0	1.86183	0.349	0.019	0	osteoblast2	ifitm5
226	0	1.83227	0.709	0.119	0	osteoblast2	ncam1a
227	0	1.75721	0.39	0.024	0	osteoblast2	ano5a
228	0	1.69585	0.337	0.014	0	osteoblast2	phospho1
229	0	1.66963	0.326	0.026	0	osteoblast2	satb2
230	0	1.65251	0.34	0.014	0	osteoblast2	sgms2a
231	0	1.65067	0.549	0.092	0	osteoblast2	cdh7a
232	0	1.61429	0.307	0.02	0	osteoblast2	bgna
233	0	1.59048	0.301	0.011	0	osteoblast2	tmem119a
234	0	1.54546	0.265	0.011	0	osteoblast2	sp7
235	0	1.52985	0.357	0.032	0	osteoblast2	itga10
236	0	1.51281	0.269	0.019	0	osteoblast2	pltp
237	1.02797e-298	1.93869	0.478	0.077	2.21939e-294	osteoblast2	znf385b
238	1.72898e-298	1.58345	0.39	0.049	3.73288e-294	osteoblast2	tnfrsf11a
239	9.03317e-270	1.5333	0.501	0.09	1.95026e-265	osteoblast2	pth1ra
240	5.48846e-244	1.52541	0.457	0.082	1.18496e-239	osteoblast2	plod2
241	0	2.31417	0.403	0.037	0	hematopoietic	spi1b
242	3.38194e-293	2.24076	0.443	0.057	7.30161e-289	hematopoietic	csf1ra
243	7.83372e-281	2.30543	0.643	0.138	1.6913e-276	hematopoietic	si:dkeyp-23e4.3
244	2.98184e-246	2.16482	0.553	0.11	6.43778e-242	hematopoietic	si:dkey-262k9.4
245	3.15414e-229	2.04686	0.461	0.079	6.80979e-225	hematopoietic	ptprc
246	6.45569e-219	2.00872	0.278	0.028	1.39378e-214	hematopoietic	tfeb
247	1.77396e-217	1.84181	0.261	0.025	3.82998e-213	hematopoietic	slc7a7
248	1.19984e-189	2.13777	0.509	0.118	2.59045e-185	hematopoietic	ctsba
249	1.06452e-183	1.99198	0.213	0.02	2.2983e-179	hematopoietic	si:ch211-209n20.3
250	3.19647e-179	1.73222	0.233	0.024	6.90118e-175	hematopoietic	adgrg3
251	5.22626e-171	1.84266	0.574	0.166	1.12835e-166	hematopoietic	gnao1a
252	6.1204e-161	1.86054	0.318	0.051	1.3214e-156	hematopoietic	epb41l3b
253	1.04182e-150	1.82741	0.467	0.118	2.24928e-146	hematopoietic	slc15a4
254	1.01312e-140	1.74873	0.526	0.16	2.18732e-136	hematopoietic	rarab
255	6.86376e-134	1.88788	0.331	0.065	1.48189e-129	hematopoietic	lgmn
256	2.53992e-127	1.68748	0.256	0.041	5.4837e-123	hematopoietic	inpp5d
257	6.44018e-125	1.83532	0.399	0.101	1.39043e-120	hematopoietic	pepd
258	4.9654e-121	1.81641	0.342	0.076	1.07203e-116	hematopoietic	kcnab2a
259	2.05431e-111	1.58272	0.219	0.034	4.43525e-107	hematopoietic	MYO1G
260	6.35911e-109	1.61243	0.471	0.155	1.37293e-104	hematopoietic	cyth1b
261	9.50025e-101	1.63859	0.346	0.089	2.0511e-96	hematopoietic	plekho1b
262	2.94977e-97	1.59394	0.309	0.073	6.36855e-93	hematopoietic	grasp
263	1.79344e-94	1.50637	0.325	0.083	3.87204e-90	hematopoietic	prex1
264	4.06258e-91	1.59155	0.368	0.108	8.77111e-87	hematopoietic	slc36a1
265	6.00285e-91	1.54418	0.265	0.058	1.29602e-86	hematopoietic	kif21b
266	3.40833e-86	1.49814	0.224	0.044	7.35858e-82	hematopoietic	slc4a2b
267	8.15467e-82	1.88733	0.357	0.112	1.76059e-77	hematopoietic	btbd11b
268	2.23683e-75	1.54434	0.211	0.044	4.82932e-71	hematopoietic	rasa4
269	9.03226e-74	1.56217	0.235	0.055	1.95007e-69	hematopoietic	rasgrp4
270	2.42676e-64	1.54525	0.219	0.054	5.23937e-60	hematopoietic	rnaset2
271	0	3.37472	0.848	0.029	0	endothelial	cdh6
272	0	3.10007	0.775	0.034	0	endothelial	ebf3a.1
273	0	2.94829	0.511	0.014	0	endothelial	aqp8a.1
274	0	2.74457	0.583	0.011	0	endothelial	plvapb
275	0	2.57637	0.533	0.013	0	endothelial	tmem108
276	0	2.54297	0.583	0.025	0	endothelial	mcamb
277	0	2.40914	0.457	0.015	0	endothelial	egfl7
278	0	2.37055	0.478	0.015	0	endothelial	col4a1
279	0	2.26728	0.431	0.027	0	endothelial	slco2a1
280	0	2.24839	0.406	0.011	0	endothelial	podxl
281	0	2.22198	0.453	0.019	0	endothelial	dysf
282	0	2.18688	0.529	0.019	0	endothelial	esama
283	0	2.18628	0.37	0.008	0	endothelial	nr5a2
284	0	2.13842	0.38	0.008	0	endothelial	flt4
285	0	2.02187	0.399	0.013	0	endothelial	iqsec2a
286	0	1.84933	0.355	0.008	0	endothelial	fgd5a
287	0	1.73	0.275	0.007	0	endothelial	arhgef9b
288	0	1.6443	0.232	0.003	0	endothelial	CABZ01030107.1
289	0	1.53373	0.228	0.004	0	endothelial	rasip1
290	0	1.52374	0.228	0.005	0	endothelial	micall2a
291	8.58531e-306	2.09771	0.42	0.026	1.85357e-301	endothelial	col4a2
292	9.28179e-265	2.16656	0.54	0.052	2.00394e-260	endothelial	fli1a
293	2.37533e-226	2.12141	0.551	0.064	5.12834e-222	endothelial	pcdh17
294	3.09838e-219	1.73104	0.351	0.025	6.6894e-215	endothelial	tbx1
295	8.83343e-198	1.76329	0.42	0.041	1.90714e-193	endothelial	prex2
296	1.32527e-186	1.64248	0.21	0.01	2.86127e-182	endothelial	stab2
297	1.0783e-156	1.74669	0.475	0.065	2.32805e-152	endothelial	pdgfd
298	1.0913e-133	1.79515	0.598	0.123	2.35612e-129	endothelial	pknox2
299	1.3129e-117	1.72053	0.435	0.072	2.83456e-113	endothelial	plekhg5a
300	1.08835e-81	1.53133	0.42	0.09	2.34974e-77	endothelial	vwa1
301	0	3.60269	0.633	0.037	0	unknown2	aldh1a3
302	0	2.92911	0.497	0.024	0	unknown2	alk
303	0	2.32302	0.434	0.036	0	unknown2	pip5k1bb
304	2.44811e-303	2.40999	0.227	0.008	5.28548e-299	unknown2	stra6
305	1.58184e-259	1.95126	0.243	0.012	3.41518e-255	unknown2	ehf
306	2.93632e-251	2.09181	0.331	0.025	6.33951e-247	unknown2	ptprja
307	5.32115e-229	2.0062	0.392	0.039	1.14884e-224	unknown2	pou2f3
308	2.77895e-206	1.69224	0.21	0.011	5.99974e-202	unknown2	FO681314.1
309	4.30405e-198	1.78931	0.246	0.017	9.29244e-194	unknown2	b4galnt4a
310	1.91175e-193	1.6711	0.21	0.012	4.12747e-189	unknown2	si:dkeyp-117b11.1
311	7.70744e-193	1.99858	0.403	0.05	1.66404e-188	unknown2	mctp1a
312	4.38763e-181	1.76291	0.287	0.026	9.47289e-177	unknown2	prox1a
313	2.25767e-173	2.19349	0.53	0.098	4.87431e-169	unknown2	foxp1b
314	1.03209e-170	1.97064	0.243	0.02	2.22827e-166	unknown2	adgrf3a
315	1.41723e-169	1.85094	0.331	0.038	3.05979e-165	unknown2	zgc:92380
316	3.47655e-169	1.84198	0.204	0.014	7.50587e-165	unknown2	btk
317	1.56737e-147	1.63493	0.254	0.025	3.38395e-143	unknown2	hck
318	6.04596e-127	2.23123	0.271	0.033	1.30532e-122	unknown2	adgrg11
319	2.29295e-92	1.61304	0.265	0.042	4.95047e-88	unknown2	mical2b
320	1.05766e-71	1.58724	0.47	0.154	2.28348e-67	unknown2	dab2ipb
321	9.89336e-64	1.33502	0.213	0.038	2.13598e-59	unknown2	ralbp1
322	2.20175e-62	1.46578	0.227	0.043	4.75358e-58	unknown2	ppfia2
323	5.85014e-57	1.53213	0.318	0.086	1.26305e-52	unknown2	gab2
324	9.47611e-49	1.46287	0.215	0.048	2.04589e-44	unknown2	nr3c2
325	1.14037e-46	1.34822	0.26	0.068	2.46207e-42	unknown2	plekha7a
326	1.56271e-45	1.24623	0.39	0.14	3.3739e-41	unknown2	casz1
327	4.98073e-45	1.36465	0.235	0.059	1.07534e-40	unknown2	ak5
328	1.15319e-43	1.3614	0.29	0.088	2.48974e-39	unknown2	prcp
329	1.45815e-40	1.34221	0.265	0.079	3.14814e-36	unknown2	satb1b
330	1.05229e-34	1.35984	0.354	0.143	2.27189e-30	unknown2	grb2b
331	0	3.28253	0.597	0.014	0	pigment	pax7b
332	0	3.02484	0.534	0.012	0	pigment	pax7a
333	0	2.95207	0.67	0.013	0	pigment	trpm1b
334	0	2.89506	0.553	0.018	0	pigment	tmeff2b
335	0	2.67047	0.665	0.046	0	pigment	myo5aa
336	0	2.56161	0.578	0.034	0	pigment	igsf11
337	0	2.40799	0.49	0.012	0	pigment	mlpha
338	0	2.36879	0.388	0.012	0	pigment	plin6
339	0	2.21458	0.32	0.006	0	pigment	gch2
340	0	2.11461	0.359	0.006	0	pigment	slc2a11b
341	0	2.0753	0.335	0.007	0	pigment	fmn2a
342	0	1.9638	0.291	0.005	0	pigment	pcdh10a
343	0	1.94599	0.277	0.006	0	pigment	slc2a15a
344	0	1.93908	0.34	0.011	0	pigment	pcdh9
345	9.90123e-305	2.01426	0.306	0.01	2.13768e-300	pigment	gpm6ab
346	1.61597e-296	2.40636	0.578	0.041	3.48887e-292	pigment	ppfia2
347	3.07892e-294	2.43008	0.442	0.023	6.64738e-290	pigment	bco1
348	1.89642e-265	2.06703	0.214	0.005	4.09437e-261	pigment	mc5ra
349	2.82394e-255	1.97946	0.34	0.015	6.09689e-251	pigment	sox5
350	1.71484e-244	2.02129	0.272	0.01	3.70234e-240	pigment	si:ch211-251b21.1
351	2.89295e-240	2.03441	0.238	0.008	6.24588e-236	pigment	CABZ01021592.1
352	1.18623e-213	2.18242	0.544	0.051	2.56107e-209	pigment	pcbp4
353	1.76066e-210	2.16273	0.398	0.027	3.80126e-206	pigment	adgrb3
354	7.47798e-190	1.85964	0.35	0.023	1.6145e-185	pigment	il16
355	3.09614e-179	1.77628	0.228	0.01	6.68457e-175	pigment	kif26aa
356	2.30584e-144	1.93949	0.422	0.044	4.9783e-140	pigment	ablim3
357	2.17517e-131	2.31447	0.49	0.066	4.69618e-127	pigment	lipeb
358	1.40933e-110	1.81725	0.248	0.019	3.04273e-106	pigment	scarb1
359	2.12808e-93	1.74664	0.374	0.051	4.59451e-89	pigment	adcy5
360	2.65445e-62	1.77982	0.223	0.028	5.73097e-58	pigment	ncam2
