## Supplemental Table S2 for "Single-cell resolution of MET- and EMT-like programs in osteoblasts during zebrafish fin regeneration"

### Sheet: DE analysis of Osteoblast1 v Os
Table S2. Differential gene expression analysis comparing osteoblast1 and osteoblast2 clusters, Related to Figure 2.
FindMarkers filtering parameters: logfc.threshold = 0.25, min.diff.pct = 0.25
Gene	p_val	avg_log2FC	% Osteoblast1 cells where gene is detected	% Osteoblast2 cells where gene is detected	p_val_adj
col10a1a	4.48208e-167	-4.04374	0.196	0.833	9.67681e-163
col11a2	3.278e-157	-2.89141	0.092	0.735	7.0772e-153
slc8a4b	4.55683e-148	-2.82717	0.103	0.728	9.8382e-144
prp	1.41077e-135	-2.78662	0.107	0.69	3.04584e-131
cd81b	1.86195e-120	-2.58815	0.055	0.579	4.01995e-116
col5a2b	3.09119e-117	-2.90659	0.033	0.522	6.67389e-113
panx3	2.10732e-107	-2.41098	0.087	0.592	4.54971e-103
smpd3	1.55753e-105	-2.85246	0.044	0.506	3.36271e-101
loxl4	5.44981e-99	-2.62521	0.082	0.548	1.17661e-94
enam	1.17418e-94	-3.66786	0.092	0.542	2.53506e-90
col10a1b	3.75885e-86	-3.97443	0.047	0.442	8.11535e-82
col11a1a	1.91675e-82	-1.63395	0.494	0.854	4.13827e-78
nrp2a	7.64689e-79	-1.99462	0.203	0.648	1.65096e-74
si:ch211-106n13.3	2.92932e-77	-2.39992	0.069	0.46	6.3244e-73
ano5a	7.88816e-65	-2.09946	0.055	0.39	1.70305e-60
lmx1ba	9.13768e-65	4.17054	0.432	0.066	1.97283e-60
ifitm5	4.34284e-64	-2.52113	0.038	0.349	9.37618e-60
phospho1	2.72642e-58	-2.09074	0.041	0.337	5.88633e-54
znf385b	3.9999e-58	-2.18661	0.129	0.478	8.63578e-54
mef2cb	2.04297e-57	-1.53935	0.289	0.673	4.41077e-53
sgms2a	3.67367e-55	-1.83836	0.046	0.34	7.93145e-51
tmem119a	4.43367e-55	-2.0084	0.03	0.301	9.5723e-51
bcl11ba	5.44694e-54	2.07286	0.604	0.3	1.17599e-49
bgna	1.22323e-53	-2.16585	0.035	0.307	2.64095e-49
plod2	2.25005e-50	-1.82518	0.133	0.457	4.85785e-46
sparc	3.64563e-50	-1.46984	0.471	0.768	7.87091e-46
edil3a	9.11271e-50	2.35967	0.563	0.274	1.96743e-45
galnt14	1.49578e-44	-1.58584	0.063	0.329	3.22939e-40
tnfrsf11a	2.03595e-43	-1.71925	0.104	0.39	4.39561e-39
gpc1b	6.54242e-39	-1.15249	0.358	0.664	1.41251e-34
unc5b	2.34042e-35	-1.14455	0.317	0.611	5.05296e-31
mef2aa	6.76391e-35	-1.21838	0.342	0.627	1.46033e-30
alcama	7.81241e-34	-0.984282	0.222	0.52	1.6867e-29
chsy1	4.00038e-31	-1.02226	0.479	0.741	8.63682e-27
