## Supplemental Table S3 for "Single-cell resolution of MET- and EMT-like programs in osteoblasts during zebrafish fin regeneration"

### Sheet: DE analysis of Osteoblast1&2 v 
Table S3. Differential gene expression analysis comparing osteoblast clusters (osteoblast1 and osteoblast2) to non-osteoblastic clusters, Related to Figure 2.
FindMarkers filtering parameters: logfc.threshold = 0.25, min.pct = 0.25, only.pos = T
	p_val	avg_logFC	Osteoblast1&2(%)	All other clusters (%)	p_val_adj
lmx1ba	0	2.92018	0.28	0.036	0
ncam1a	0	2.29441	0.693	0.088	0
cdh11	0	2.17841	0.694	0.1	0
slc8a4b	0	2.1632	0.363	0.031	0
cdh7a	0	2.14547	0.575	0.064	0
runx2a	0	2.11599	0.795	0.202	0
adgrv1	0	1.94406	0.371	0.035	0
fam189a1	0	1.91491	0.408	0.041	0
prp	0	1.83949	0.35	0.047	0
panx3	0	1.75865	0.298	0.022	0
mef2cb	0	1.71561	0.449	0.083	0
col11a2	0	1.68936	0.36	0.049	0
cd81b	0	1.64514	0.274	0.019	0
sox6	0	1.57609	0.554	0.151	0
tnmd	0	1.56297	0.325	0.037	0
SDK2	0	1.54407	0.345	0.058	0
pth1ra	0	1.54151	0.401	0.077	0
loxl4	0	1.48797	0.276	0.038	0
epha3	0	1.47968	0.443	0.113	0
plxna3	0	1.4747	0.682	0.224	0
runx2b	0	1.43962	0.513	0.139	0
efnb3b	0	1.32796	0.645	0.221	0
tshz2	7.98761e-292	1.54652	0.65	0.267	1.72453e-287
adgrl2a	1.387e-291	1.25115	0.262	0.041	2.99454e-287
nav2a	4.49857e-286	1.73293	0.338	0.072	9.71241e-282
cntfr	8.69541e-283	1.751	0.656	0.278	1.87734e-278
zeb2a	6.68375e-281	1.21279	0.357	0.08	1.44302e-276
ptprfb	1.55479e-253	0.942211	0.828	0.456	3.35679e-249
col10a1a	2.33729e-251	1.85673	0.461	0.149	5.0462e-247
col11a1b	1.3485e-249	0.907083	0.756	0.353	2.9114e-245
tnfaip8l3	1.31636e-232	1.25332	0.314	0.073	2.84201e-228
crip2	9.48081e-225	1.09227	0.323	0.079	2.04691e-220
cspg4	6.02281e-224	1.09562	0.445	0.144	1.30033e-219
scube3	2.25115e-209	1.35191	0.365	0.106	4.86022e-205
edil3a	2.68776e-204	1.32816	0.443	0.156	5.80286e-200
ppfibp2a	1.39716e-198	1.11371	0.307	0.079	3.01647e-194
alcama	3.21685e-194	1.0794	0.346	0.1	6.94519e-190
runx3	1.76083e-188	0.969313	0.406	0.134	3.80162e-184
emid1	3.94221e-188	1.20752	0.379	0.122	8.51123e-184
robo1	4.03e-188	0.806652	0.784	0.445	8.70076e-184
samd11	1.05491e-187	1.034	0.344	0.101	2.27756e-183
enpp1	1.38522e-174	0.785696	0.621	0.292	2.99068e-170
znf385b	3.47136e-170	1.36075	0.275	0.074	7.49467e-166
fam20cb	4.73673e-170	0.937258	0.461	0.178	1.02266e-165
fgfr3	2.08698e-167	0.923478	0.344	0.107	4.5058e-163
arhgap24	1.52364e-155	0.834653	0.443	0.173	3.28954e-151
cux1a	4.85994e-152	0.728864	0.741	0.433	1.04926e-147
si:dkey-12l12.1	6.79296e-150	1.0857	0.263	0.074	1.4666e-145
col1a2	1.01023e-146	0.691217	0.85	0.527	2.1811e-142
chsy1	1.22809e-146	0.797945	0.588	0.292	2.65145e-142
iqsec1b	5.48316e-141	0.751534	0.645	0.338	1.18381e-136
si:ch211-263k4.2.1	6.08193e-141	0.799146	0.512	0.23	1.31309e-136
chst11	1.20955e-140	0.888886	0.346	0.121	2.61141e-136
lamc3	2.00728e-140	1.0398	0.314	0.105	4.33373e-136
plod2	3.18553e-140	0.999236	0.268	0.079	6.87757e-136
cbfb	1.6516e-139	0.754528	0.524	0.241	3.56581e-135
dchs1a	5.31912e-136	0.78953	0.506	0.231	1.1484e-131
rbfox1	8.30913e-131	0.832345	0.286	0.092	1.79394e-126
neo1a	1.06582e-130	0.616281	0.671	0.366	2.3011e-126
bcl11ba	2.43154e-130	0.934432	0.478	0.222	5.2497e-126
col1a1b	2.29664e-129	0.706504	0.801	0.496	4.95844e-125
loxl3b	2.59047e-129	0.664527	0.55	0.264	5.59282e-125
gpc1b	1.11707e-126	0.770357	0.485	0.222	2.41176e-122
kremen1	5.80507e-118	0.544562	0.71	0.416	1.25331e-113
tcf7	7.65495e-118	0.828806	0.272	0.09	1.6527e-113
fgfr1a	2.55922e-117	0.783401	0.329	0.123	5.52535e-113
pde10a	6.37346e-117	1.08914	0.359	0.146	1.37603e-112
myo1b	5.0216e-116	0.703679	0.509	0.247	1.08416e-111
col11a1a	2.21127e-115	0.746047	0.644	0.37	4.77412e-111
tanc2a	2.12116e-113	0.652584	0.503	0.24	4.57958e-109
antxr2a	9.93182e-113	0.651184	0.421	0.184	2.14428e-108
lef1	6.07563e-112	0.665092	0.435	0.194	1.31173e-107
zgc:162939	9.32004e-111	0.635522	0.642	0.364	2.0122e-106
ptch1	1.60971e-106	0.742394	0.376	0.161	3.47536e-102
nrp2a	6.73351e-105	0.884986	0.389	0.175	1.45377e-100
enam	6.00801e-104	0.680192	0.28	0.101	1.29713e-99
msi2b	7.15136e-104	0.642693	0.588	0.327	1.54398e-99
plxna1a	2.72801e-103	0.731694	0.37	0.157	5.88977e-99
fgfr1b	3.13759e-103	0.710209	0.352	0.146	6.77405e-99
rarga	3.37938e-103	0.586978	0.712	0.448	7.29609e-99
itga8	5.05581e-103	0.794749	0.421	0.195	1.09155e-98
sema5a	8.90512e-102	0.845629	0.463	0.227	1.92261e-97
qkia	1.56012e-97	0.662104	0.496	0.255	3.36829e-93
col12a1a	5.08816e-97	0.416078	0.785	0.494	1.09853e-92
efnb1	4.57882e-96	0.733941	0.251	0.089	9.88568e-92
pear1	4.9347e-96	0.762092	0.329	0.137	1.0654e-91
tenm3	9.83654e-96	0.649352	0.428	0.204	2.12371e-91
rnf220a	7.97142e-95	0.646254	0.349	0.148	1.72103e-90
ptprga	7.99586e-93	0.557873	0.567	0.311	1.72631e-88
cpe	2.06203e-92	0.625038	0.296	0.116	4.45192e-88
ptprsa	4.15282e-90	0.611116	0.322	0.135	8.96593e-86
serpinh1b	9.42824e-90	0.71236	0.331	0.142	2.03556e-85
spon1b	3.8974e-87	1.42713	0.318	0.144	8.41449e-83
nav3	3.33753e-84	0.840825	0.285	0.118	7.20572e-80
dgkh	5.80577e-84	0.678185	0.305	0.13	1.25346e-79
enox2	6.90621e-84	0.620322	0.416	0.206	1.49105e-79
cacna1g	6.64025e-83	0.531727	0.595	0.35	1.43363e-78
epha2b	8.17627e-82	0.635879	0.311	0.135	1.76526e-77
dab2ipb	3.55119e-81	0.59159	0.325	0.144	7.66702e-77
fat1a	1.02383e-78	0.498744	0.483	0.256	2.21044e-74
sh3pxd2aa	1.16466e-75	0.628073	0.273	0.114	2.51451e-71
supt3h	1.71376e-75	0.635196	0.297	0.13	3.70001e-71
unc5b	1.07328e-73	0.478212	0.439	0.229	2.31721e-69
chsy3	1.02141e-72	0.500206	0.414	0.214	2.20522e-68
mcf2l2	2.84168e-71	0.535027	0.302	0.136	6.13519e-67
adgra2	4.73258e-71	0.451761	0.581	0.346	1.02176e-66
mef2aa	1.63898e-70	0.59335	0.461	0.255	3.53856e-66
sall1a	9.44694e-70	0.535353	0.261	0.11	2.0396e-65
pkd1a	1.71877e-69	0.572912	0.252	0.105	3.71083e-65
PLEKHH3	2.82616e-69	0.539995	0.292	0.13	6.10167e-65
p3h4	1.89809e-67	0.460816	0.503	0.288	4.09798e-63
cavin1b	1.75663e-65	0.51938	0.29	0.132	3.79257e-61
dkk3b	2.44377e-65	0.507411	0.272	0.12	5.2761e-61
auts2a	6.5714e-64	0.500308	0.434	0.236	1.41877e-59
slc12a2	1.4516e-63	0.533331	0.323	0.157	3.134e-59
serinc5	2.23594e-63	0.477544	0.274	0.123	4.82739e-59
sgcd	2.6938e-63	0.455252	0.314	0.149	5.81591e-59
zeb1b	9.78781e-63	0.514193	0.288	0.132	2.11319e-58
im:7142702	6.72536e-62	0.545562	0.407	0.223	1.452e-57
fbrsl1	7.39189e-61	0.563322	0.373	0.198	1.59591e-56
znf536	1.86896e-60	0.740546	0.265	0.122	4.0351e-56
snd1	2.00703e-60	0.401829	0.585	0.364	4.33318e-56
pard3bb	5.45678e-60	0.324742	0.571	0.342	1.17812e-55
traf4a	3.52475e-59	0.468573	0.373	0.197	7.60994e-55
zdhhc8b	1.03243e-57	0.457032	0.287	0.137	2.22901e-53
sipa1l3	8.79144e-57	0.455581	0.489	0.29	1.89807e-52
sdc2	1.07638e-55	0.460531	0.297	0.146	2.3239e-51
ndrg3b	2.71287e-55	0.42667	0.298	0.147	5.85709e-51
tgfbr3	9.01966e-55	0.592822	0.457	0.272	1.94734e-50
agrn	1.1532e-54	0.396839	0.581	0.37	2.48975e-50
CR376783.1	1.00433e-51	0.453366	0.295	0.149	2.16834e-47
dcbld1	8.88507e-51	0.448726	0.319	0.167	1.91829e-46
myofl	2.44784e-50	0.372162	0.392	0.22	5.28488e-46
ldlrad4a	4.77058e-50	0.376938	0.417	0.238	1.02997e-45
pdgfrb	8.53552e-48	0.585546	0.257	0.128	1.84282e-43
CU694255.1	3.73465e-47	0.467066	0.284	0.145	8.06311e-43
cdk17	3.92719e-47	0.421999	0.313	0.167	8.4788e-43
pard6gb	1.00931e-46	0.380274	0.317	0.169	2.1791e-42
col27a1b	3.19911e-46	0.422764	0.493	0.307	6.90687e-42
sema4c	1.53737e-45	0.293975	0.439	0.257	3.31918e-41
raph1a	2.05179e-45	0.296421	0.421	0.244	4.42982e-41
dchs1b	4.61355e-45	0.401235	0.329	0.179	9.96065e-41
srgap1a	4.61593e-45	0.420085	0.289	0.151	9.9658e-41
skib	1.0363e-44	0.410722	0.295	0.156	2.23736e-40
lpar1	3.44284e-44	0.29564	0.421	0.245	7.4331e-40
col6a3	5.05559e-44	0.253109	0.579	0.372	1.0915e-39
rbfox3a	8.36868e-44	0.371542	0.333	0.183	1.8068e-39
cd276	1.25574e-43	0.323212	0.351	0.196	2.71114e-39
smad6b	4.95238e-42	0.28891	0.412	0.243	1.06922e-37
angptl2b	7.37817e-41	0.443748	0.265	0.14	1.59295e-36
tbl1xr1a	7.87829e-41	0.305297	0.429	0.26	1.70092e-36
fhod3b	9.21169e-41	0.376282	0.35	0.203	1.9888e-36
prickle2b	1.20253e-40	0.280322	0.407	0.24	2.59626e-36
kdm6bb	1.57283e-40	0.385135	0.357	0.209	3.39574e-36
tspan9a	6.30096e-40	0.334921	0.302	0.166	1.36038e-35
tanc1b	3.51533e-39	0.348427	0.439	0.272	7.58959e-35
fam168a	6.79618e-39	0.279275	0.356	0.205	1.4673e-34
maml3	7.75381e-39	0.333902	0.284	0.155	1.67405e-34
nrp2b	1.40352e-38	0.310411	0.409	0.248	3.0302e-34
appb	3.67393e-38	0.329227	0.251	0.131	7.93201e-34
bahcc1a	4.11941e-38	0.354924	0.304	0.17	8.8938e-34
MYO1D	3.62554e-37	0.319303	0.288	0.159	7.82755e-33
rerea	6.42306e-37	0.368024	0.268	0.146	1.38674e-32
tshz3b	9.93822e-36	0.283958	0.445	0.282	2.14566e-31
frmd4ba	1.84024e-35	0.378187	0.29	0.164	3.97307e-31
gse1	2.13748e-35	0.292566	0.545	0.364	4.61482e-31
tcf7l2	3.27193e-35	0.287116	0.364	0.22	7.0641e-31
lrp1aa	6.13427e-35	0.307985	0.337	0.199	1.32439e-30
thrb	4.84028e-34	0.25381	0.353	0.21	1.04502e-29
rnf38	7.72845e-34	0.287744	0.305	0.175	1.66857e-29
thrab	1.48465e-33	0.290961	0.412	0.26	3.20535e-29
ctnnb1	7.95754e-33	0.285606	0.298	0.173	1.71803e-28
nbas	2.12677e-32	0.275119	0.343	0.207	4.59171e-28
sec23a	2.22694e-31	0.279616	0.271	0.154	4.80797e-27
dip2ca	1.88497e-28	0.26145	0.332	0.205	4.06966e-24
rpn2	4.09895e-28	0.269201	0.301	0.181	8.84964e-24
msi2a	9.75338e-28	0.26419	0.325	0.201	2.10575e-23
hmcn2	3.2416e-27	0.257748	0.362	0.232	6.99861e-23
CU928117.1	3.29951e-24	0.257641	0.318	0.203	7.12364e-20
sh3rf1	4.71874e-22	0.26832	0.3	0.194	1.01878e-17
kcnq5b	2.24785e-14	0.291988	0.257	0.177	4.8531e-10
