## Supplemental Table S4 for "Single-cell resolution of MET- and EMT-like programs in osteoblasts during zebrafish fin regeneration"

### Sheet: top 20 osteoblast subcluster ma
Table S4. Top 20 cluster markers for osteoblast2, Related to Figure 3.
FindAllMarkers filtering parameters: avg_logFC>0.25, only.pos = T, min.pct = 0.25
	p_val	avg_logFC	pct.1	pct.2	p_val_adj	Osteoblast2 subcluster	gene
1	1.80581e-38	1.38167	0.737	0.246	3.90813e-34	1	pkp3a
2	2.29975e-38	1.50604	0.673	0.191	4.97712e-34	1	dsc2l
3	1.85417e-26	1.21474	0.386	0.064	4.01279e-22	1	esrp1
4	2.70958e-26	1.24318	0.52	0.144	5.86406e-22	1	fam83b
5	4.99898e-26	1.09814	0.544	0.155	1.08188e-21	1	dspa
6	3.28481e-25	1.16508	0.649	0.251	7.10899e-21	1	si:dkey-262k9.2
7	1.48882e-24	1.16985	0.474	0.115	3.2221e-20	1	pof1b
8	1.31068e-21	1.15571	0.415	0.1	2.83658e-17	1	evpla
9	2.27795e-21	1.16343	0.456	0.132	4.92994e-17	1	tp63
10	7.83858e-21	1.24519	0.474	0.153	1.69643e-16	1	arhgef4
11	9.07312e-20	1.02655	0.368	0.085	1.9636e-15	1	pkp1b
12	9.44555e-20	1.19807	0.439	0.127	2.04421e-15	1	si:ch211-69b7.6
13	9.45097e-20	1.08791	0.415	0.113	2.04538e-15	1	eppk1
14	9.62335e-20	1.07634	0.55	0.221	2.08269e-15	1	perp
15	8.07948e-19	1.03673	0.444	0.14	1.74856e-14	1	si:ch211-207i1.2
16	9.10133e-19	1.07091	0.444	0.146	1.96971e-14	1	pdlim5b
17	2.03859e-18	0.989627	0.333	0.074	4.41191e-14	1	CABZ01079267.1
18	2.50891e-18	1.0127	0.257	0.038	5.42978e-14	1	papss2a
19	6.3511e-17	0.988665	0.316	0.072	1.37451e-12	1	myo5b
20	1.53517e-14	1.3178	0.275	0.064	3.32242e-10	1	si:dkey-7c18.24
21	8.35267e-32	1.44743	0.597	0.137	1.80769e-27	2	dacha
22	1.14814e-28	1.13341	0.516	0.097	2.4848e-24	2	cacna1ba
23	2.47932e-27	1.36469	0.742	0.273	5.36575e-23	2	robo3
24	1.36147e-26	1.06685	0.79	0.311	2.94649e-22	2	si:dkeyp-14d3.1
25	1.37314e-26	1.22429	0.508	0.111	2.97175e-22	2	si:dkey-49n23.1
26	3.37699e-26	0.946758	0.798	0.3	7.30848e-22	2	plpp3
27	1.37545e-24	1.06653	0.484	0.106	2.97675e-20	2	zgc:158328
28	2.93556e-23	1.04907	0.718	0.274	6.35315e-19	2	igsf3
29	2.20106e-22	1.28798	0.645	0.234	4.76354e-18	2	kirrel3a
30	3.29509e-22	0.983832	0.637	0.207	7.13124e-18	2	klhl29
31	5.05939e-22	1.09258	0.492	0.123	1.09495e-17	2	CABZ01027646.1
32	1.04825e-21	1.11864	0.468	0.108	2.26862e-17	2	GALNTL6
33	4.56876e-20	1.07927	0.766	0.389	9.88772e-16	2	itga9
34	5.09086e-19	0.934509	0.484	0.132	1.10176e-14	2	fgfrl1a
35	5.53249e-19	1.20899	0.677	0.286	1.19734e-14	2	adamts3
36	7.44174e-18	0.996972	0.347	0.069	1.61054e-13	2	si:ch211-107n13.1
37	9.55671e-18	1.26437	0.46	0.135	2.06826e-13	2	IGLON5
38	4.04486e-17	0.982616	0.621	0.233	8.75388e-13	2	rnf220a
39	4.00204e-16	0.947671	0.492	0.168	8.66121e-12	2	pag1
40	5.53132e-15	1.04008	0.452	0.148	1.19709e-10	2	si:ch211-186j3.6
41	1.14562e-42	1.5644	0.904	0.279	2.47935e-38	3	and2
42	1.47841e-42	1.31552	0.99	0.413	3.19958e-38	3	postnb
43	1.05571e-41	1.54929	0.99	0.463	2.28477e-37	3	and1
44	3.99222e-39	1.31859	0.923	0.304	8.63997e-35	3	tnc
45	4.62592e-38	1.19552	0.635	0.102	1.00114e-33	3	ogna
46	2.45351e-37	1.09814	0.692	0.129	5.30988e-33	3	txndc5
47	2.44572e-36	1.06297	1	0.889	5.29303e-32	3	col1a1a
48	2.46405e-35	1.2744	0.808	0.22	5.33269e-31	3	mdka
49	1.16893e-33	1.07413	0.942	0.352	2.5298e-29	3	mt-atp6
50	8.45266e-32	1.09495	0.942	0.386	1.82932e-27	3	col6a2
51	8.65842e-32	1.13898	0.904	0.349	1.87386e-27	3	mt-cyb
52	2.7121e-31	1.03353	0.962	0.471	5.86952e-27	3	mt-co2
53	3.98096e-30	1.05441	0.894	0.337	8.6156e-26	3	ppib
54	1.11198e-29	1.09472	0.827	0.285	2.40654e-25	3	dcn
55	5.11361e-28	1.09101	0.596	0.136	1.10669e-23	3	c1qtnf5
56	6.66981e-28	1.21162	0.596	0.133	1.44348e-23	3	vcana
57	1.32404e-26	1.03851	0.913	0.413	2.86548e-22	3	col6a1
58	2.45451e-26	1.10498	0.875	0.388	5.31205e-22	3	CABZ01074130.1
59	4.20834e-23	1.0709	0.49	0.101	9.10768e-19	3	hapln1a
60	3.42348e-20	1.08153	0.625	0.201	7.40909e-16	3	col6a4a
61	6.84279e-35	1.13935	1	0.934	1.48092e-30	4	col1a2
62	8.44803e-31	1.19703	0.991	0.877	1.82832e-26	4	col1a1b
63	1.46265e-30	1.50179	0.965	0.806	3.16547e-26	4	col10a1a
64	7.25249e-28	1.01853	0.982	0.891	1.56958e-23	4	col1a1a
65	1.29247e-21	1.74819	0.743	0.383	2.79717e-17	4	col10a1b
66	8.15992e-16	1.257	0.77	0.496	1.76597e-11	4	enam
67	1.22654e-14	1.16738	0.646	0.382	2.65447e-10	4	si:dkey-151g10.6
68	4.2251e-12	1.08059	0.619	0.382	9.14396e-08	4	ppib
69	2.01642e-11	1.19115	0.593	0.383	4.36394e-07	4	krt18a.1
70	2.53293e-10	1.02657	0.575	0.383	5.48176e-06	4	actb1
71	3.28374e-10	1.19164	0.531	0.315	7.10668e-06	4	ifitm5
72	2.2567e-08	1.04198	0.566	0.4	0.000488395	4	hspa8
73	2.07578e-07	0.985197	0.381	0.201	0.00449241	4	rack1
74	5.52068e-07	1.17209	0.389	0.22	0.0119478	4	si:cabz01100188.1
75	6.45508e-07	1.22952	0.381	0.221	0.0139701	4	krt8
76	8.59505e-06	0.998408	0.451	0.312	0.186014	4	anxa2a
77	3.53586e-05	0.973493	0.442	0.324	0.765231	4	rplp1
78	5.49861e-05	1.00197	0.407	0.284	1	4	bgna
79	0.00011505	0.941928	0.381	0.266	1	4	cfl1
80	0.00844217	0.951169	0.354	0.296	1	4	tpt1
81	1.44673e-33	1.10607	0.894	0.791	3.13102e-29	5	cdh11
82	1.55382e-25	1.09258	0.803	0.67	3.36278e-21	5	ncam1a
83	1.38296e-23	0.995457	0.809	0.693	2.99299e-19	5	slc8a4b
84	4.44019e-20	1.12073	0.766	0.641	9.60945e-16	5	mef2cb
85	6.59144e-18	1.32497	0.633	0.455	1.42652e-13	5	smpd3
86	1.75563e-15	1.23727	0.617	0.459	3.79952e-11	5	adgrv1
87	6.03101e-15	0.981138	0.707	0.643	1.30523e-10	5	gpc1b
88	7.99694e-14	1.14034	0.638	0.512	1.7307e-09	5	cdh7a
89	1.34917e-13	1.14836	0.665	0.576	2.91986e-09	5	sox6
90	4.25726e-09	1.08022	0.564	0.477	9.21357e-05	5	pth1ra
91	6.60194e-08	1.06855	0.532	0.432	0.00142879	5	si:ch211-106n13.3
92	6.73788e-08	0.981604	0.468	0.359	0.00145821	5	ano5a
93	1.46951e-05	1.07215	0.505	0.471	0.318032	5	znf385b
94	2.15109e-05	1.01119	0.628	0.619	0.465539	5	cntfr
95	0.000186276	1.10854	0.42	0.379	1	5	tnfrsf11a
96	0.000243487	1.03526	0.383	0.33	1	5	fat3a
97	0.00101506	1.05899	0.287	0.219	1	5	adgrl2a
98	0.00130492	0.975329	0.452	0.455	1	5	plod2
99	0.00434496	0.971582	0.287	0.232	1	5	hs6st3b
100	0.00539118	1.02366	0.293	0.242	1	5	sgip1a
