## Supplemental Table S6 for "Single-cell resolution of MET- and EMT-like programs in osteoblasts during zebrafish fin regeneration"

### Sheet: Esrp-regulated AS events in zeb
Table S6. esrp1/2-dependent alternative splicing events in osteoblasts, Related to Figure 4.
Gene	EventID	PSI_0dpa	PSI_4dpa	Length	Type	DreV10coords
scrib	DreEX0064602	77.99	41.81	34	S	chr7:40989722-40989755
mapre1b	DreEX0044991	24.79	9.1	48	S	chr23:9867963-9868010
ptprfb	DreEX0059640	49.96	17.18	27	S	chr2:18006258-18006284
lsm14aa	DreEX0044025	23.86	4.11	90	S	chr25:35388678-35388767
hnrpkl	DreEX0038016	70.37	92.81	44	S	chr5:54950318-54950361
syne1a	DreEX0076807	46.94	85.29	69	S	chr20:26450144-26450212
daam1b	DreEX0025603	86.93	36.65	30	S	chr20:21958950-21958979
med14	DreEX0045779	62	17.79	126	S	chr9:34604044-34604169
snap23.1	DreEX0074034	55.36	21.61	107	S	chr17:33463052-33463158
abi2b	DreEX0010332	33.04	86.84	87	S	chr6:9770304-9770390
bcor	DreEX0016842	34.55	13.88	57	S	chr22:11128984-11129040
uso1	DreEX0083646	73.77	33.11	21	S	chr1:25797430-25797450
map3k7	DreEX0044679	79.24	10.26	81	S	chr20:24266265-24266345
arhgap17a	DreEX0014246	3.24	20.3	264	S	chr12:20352804-20353067
stat3	DreEX0075850	66.37	46.63	60	S	chr3:16948657-16948716
spast	DreEX0074658	1.99	20.89	81	S	chr1:50389890-50389970
paplna	DreEX0053392	87.5	52.17	72	S	chr17:51080927-51080998
macf1a	DreEX0044253	95.26	76.8	18	S	chr19:35467591-35467608
mark2b	DreEX0045073	41.69	57.69	147	S	chr7:24685592-24685738
si:ch211-226h7.7	DreEX0067695	60.5	86.66	99	S	chr12:46031280-46031378
sept7b	DreEX0065310	80.98	31.6	21	S	chr16:47462090-47462110
rab24	DreEX0060222	88.24	70.21	60	S	chr21:38690067-38690126
C10H11orf30	DreEX0001069	73.83	58.38	165	S	chr10:287870-288034
glg1a	DreEX0034978	67.12	13.83	39	S	chr25:36660014-36660052
si:dkey-253i9.4	DreEX0070332	29.18	83.73	24	S	chr1:20457253-20457276
gtf2f2a	DreEX0036545	87.1	46.38	48	S	chr1:33968691-33968738
ncoa6	DreEX0049687	67.79	29.51	42	S	chr23:2779426-2779467
flna	DreEX0032967	70.17	26.33	87	S	chr23:19870228-19870314
kazna	DreEX0040815	43.75	25.64	84	S	chr8:26714801-26714884
MYO9B (2 of 2)	DreEX0006154	45.1	4.52	120	S	chr22:5020999-5021118
MYO9B (2 of 2)	DreEX0006155	48.89	83.91	48	S	chr22:5041425-5041472
MYO9B (2 of 2)	DreEX0006156	27.63	58.23	58	S	chr22:5043807-5043864
acaca	DreEX0010461	81.9	39.78	105	S	chr5:55684030-55684134
znf414	DreEX0088182	79.31	53.52	71	S	chr2:23343651-23343721
si:ch73-209e20.3	DreEX0068749	86.05	66.11	36	S	chr21:5794848-5794883
si:dkey-51d8.9	DreEX0070745	7.32	57.14	66	S	chr4:44387605-44387670
CABZ01067722.1	DreEX0002017	61.11	79.07	1629	S	chr13:9875945-9877573
LSP1 (2 of 2)	DreEX0005659	29.61	46.7	39	S	chr7:39150082-39150120
TSC2	DreEX0009092	47.8	76.41	129	S	chr1:53549954-53550082
tcf7l2	DreEX0077843	32.39	52.88	51	S	chr12:30872574-30872624
tcf7l2	DreEX0077844	49.88	70.91	67	C3	chr12:30871524-30871590
tcf7l2	DreEX0077845	43.82	12.99	73	C3	chr12:30870996-30871068
far1	DreEX0032083	18.26	43	172	C3	chr25:16020340-16020511
far1	DreEX0032084	92.27	65.39	107	C3	chr25:16020738-16020844
zdhhc16a	DreEX0086251	25.46	61.13	105	S	chr13:31253015-31253119
mia3	DreEX0046388	61.85	13.4	63	S	chr20:51955825-51955887
arhgap12a	DreEX0014222	12.4	27.78	99	C1	chr2:43925851-43925949
arhgap12a	DreEX0014224	100	58.97	66	C1	chr2:43929767-43929832
SVEP1	DreEX0008539	71.04	52.41	96	S	chr7:24079139-24079234
tpd52l2b	DreEX0080782	51.08	20.55	48	S	chr23:17513300-17513347
sulf2b	DreEX0076452	31.09	71.83	34	C2	chr23:15452533-15452566
vaspb	DreEX0084156	89.17	54.76	57	S	chr18:40781669-40781725
llgl2	DreEX0043171	92.58	55.14	48	S	chr12:33640925-33640972
numb	DreEX0052085	83.84	63.96	153	S	chr17:51739829-51739981
mapk14b	DreEX0044885	82.09	65.67	80	C3	chr11:2682193-2682272
ssbp3b	DreEX0075383	7.89	65.18	72	S	chr8:17990087-17990158
slain2	DreEX0071877	61.67	33.63	81	C1	chr20:23551888-23551968
fcho2	DreEX0032472	17.72	1.16	45	S	chr5:34546584-34546628
rgs12b	DreEX0061940	76.33	54.8	97	S	chr1:40513860-40513956
pi4kb	DreEX0055337	44.86	15.66	45	S	chr16:38234424-38234468
uap1	DreEX0082619	95.98	79.63	42	S	chr6:35056027-35056068
ccdc187	DreEX0019494	95.93	64.36	1119	S	chr23:30093282-30094400
aifm1	DreEX0012290	52.97	73.47	321	C3	chr5:22060880-22061200
fgfr2	DreEX0032685	39.81	67.67	267	S	chr13:46250743-46251009
si:ch211-285f17.1	DreEX0068293	26.42	70.25	105	C1	chr24:9447044-9447148
si:ch211-285f17.1	DreEX0068294	89.01	56.53	75	C3	chr24:9449763-9449837
zfyve27	DreEX0086478	71.97	39.41	57	C2	chr1:54224708-54224764
ank3a	DreEX0013121	88.62	53.12	66	C1	chr17:20688802-20688867
ank3a	DreEX0013122	75.61	35.85	84	C3	chr17:20686490-20686573
ank3a	DreEX0013123	52.38	21.95	57	C3	chr17:20685627-20685683
si:ch1073-385i9.2	DreEX0066320	6.59	22.96	60	S	chr16:52045248-52045307
ch1073-291c23.1	DreEX0021305	10.65	29.2	63	S	chr13:234225-234287
arfip1	DreEX0014169	62.11	12.45	194	S	chr1:24788618-24788811
p4ha1b	DreEX0053059	87.17	69.58	71	C3	chr17:20135001-20135071
sh3yl1	DreEX0066063	53.66	76	65	C3	chr17:30613972-30614036
shc1	DreEX0066113	41.18	20	42	S	chr16:22912385-22912426
ralgapa1	DreEX0060617	2.1	19.01	31	C3	chr17:12760974-12761004
mark2a	DreEX0045060	78.89	45.57	27	C2	chr21:27174765-27174791
exoc7	DreEX0031139	90.1	48.28	63	C3	chr12:46722395-46722457
EPB41L2	DreEX0003960	18.61	54.57	159	C3	chr20:2279166-2279324
map7d1a	DreEX0044780	75.14	27.47	21	S	chr16:35768000-35768020
pkma	DreEX0055838	16.1	39.13	167	C3	chr18:1051998-1052164
pkma	DreEX0055839	84.77	63.08	167	C3	chr18:1054064-1054230
mprip	DreEX0047254	35.85	73.19	2136	S	chr12:501924-504059
dlg1l	DreEX0027208	21.12	56.68	42	C1	chr2:5071523-5071564
postnb	DreEX0057156	3.02	28.95	45	S	chr15:32878565-32878609
ilf3b	DreEX0039208	40.14	72.56	92	S	chr3:13705783-13705874
col5a1	DreEX0023348	88.44	69.22	69	C2	chr21:6790074-6790142
mark2b	DreEX0045066	33.54	12.28	39	C1	chr7:24701381-24701419
myo1ea	DreEX0048646	80.44	43.39	33	S	chr7:30367498-30367530
lpar2b	DreEX0043462	83.21	62.37	33	S	chr1:58420942-58420974
sept7a	DreEX0065295	80.77	37.52	21	S	chr19:11421631-11421651
pfkpa	DreEX0054831	29.68	13.11	6	MIC	chr24:3969844-3969849
chchd3a	DreEX0021338	22.37	54.78	12	MIC	chr4:15532668-15532679
dnm2a	DreEX0027775	84.46	44.95	12	MIC	chr3:50374252-50374263
dock7	DreEX0028014	22.58	73.33	15	MIC	chr6:32404479-32404493
tmem57b	DreALTA0030087-4/4	33.33	48.84	9	Alt3	chr13:45420342-45420948
eif5b	DreALTA0010768-2/2	25.81	41.98	6	Alt3	chr1:45249470-45249541
recql5l	DreALTA0022639-2/2	0	20.36	41	Alt3	chr3:59735016-59735178
nckap1	DreALTA0018091-2/2	12.9	43.18	6	Alt3	chr9:44951826-44951918
MYO9B (2 of 2)	DreALTA0002247-2/2	26.85	55.93	121	Alt3	chr22:5045462-
anapc13	DreALTA0004586-3/3	30.65	67.1	59	Alt3	chr21:24499761-24499910
magi1b	DreALTD0011107-3/4	17.09	56.79	14	Alt5	chr11:18900194-18900431
lrp5	DreALTD0010970-2/2	51.45	81.71	6	Alt5	chr25:10552673-10552900
nfyc	DreALTD0012683-2/2	49.52	66.29	3	Alt5	chr19:42501732-42501838
pbrm1l	DreALTD0013582-2/2	27.83	48.78	84	Alt5	chr6:46423665-46423862
si:rp71-1h20.9	DreALTD0018563-2/2	6.25	21.74	9	Alt5	chr21:-2066248
c2cd5	DreEX6064030	81.68	64.5	72	ANN	chr18:6727121-6727192
srsf6b	DreINT0156124	42	6.86	1321	IR	chr11:1497389-1498709
tmem97	DreINT0165226	2.04	17.24	2307	IR	chr15:23855356-23857662
